# KIPEs3: Automatic annotation of biosynthesis pathways

**DOI:** 10.1101/2022.06.30.498365

**Authors:** Andreas Rempel, Nancy Choudhary, Boas Pucker

## Abstract

Flavonoids and carotenoids are pigments involved in stress mitigation and numerous other processes. Both pigment classes can contribute to flower and fruit coloration. Flavonoid aglycones and carotenoids are produced by a pathway that is largely conserved across land plants. Glycosylations, acylations, and methylations of the flavonoid aglycones can be species-specific and lead to a plethora of biochemically diverse flavonoids. We previously developed KIPEs for the automatic annotation of biosynthesis pathways and presented an application on the flavonoid aglycone biosynthesis.

KIPEs3 is an improved version with additional features and the potential to identify not just the core biosynthesis players, but also candidates involved in the decoration steps and in the transport of flavonoids. Functionality of KIPEs3 is demonstrated through the analysis of the flavonoid biosynthesis in *Arabidopsis thaliana* Nd-1, *Capsella grandiflora*, and *Dioscorea dumetorum*. We demonstrate the applicability of KIPEs to other pathways by adding the carotenoid biosynthesis to the repertoire. As a technical proof of concept, the carotenoid biosynthesis was analyzed in the same species and *Daucus carota*. KIPEs3 is available as an online service to enable access without prior bioinformatics experience.

KIPEs3 facilitates the automatic annotation and analysis of biosynthesis pathways with a consistent and high quality in a large number of plant species. Numerous genome sequencing projects are generating a huge amount of data sets that can be analyzed to identify evolutionary patterns and promising candidate genes for biotechnological and breeding applications.
