## Additional File 5 for "KIPEs3: Automatic annotation of biosynthesis pathways"

Gene	Arabidopsis_thaliana_Nd-1	Capsella_grandiflora	Dioscorea_dumetorum
CHS	NdChr5.g24674.t1	Cagra.5588s0022.1	contig760.g72.t1,contig763.g37.t1
CHI	NdChr3.g17703.t1	Cagra.1742s0008.1	contig920.g175.t1
F3H	NdChr3.g17299.t1	Cagra.0926s0087.1	contig95.g424.t1
F3-H	NdChr5.g24141.t1	Cagra.1365s0004.1	contig278.g46.t1,contig558.g30.t1
F3-5-H	-	-	contig564.g1432.t1,contig558.g20.t1
FLS	NdChr5.g24217.t1	Cagra.1365s0081.1	contig547.g142.t1,contig544.g301.t1
DFR	NdChr5.g27499.t1	Cagra.0503s0010.1	contig914.g17.t1,contig206.g45.t1,contig915.g14.t1
ANS	NdChr4.g21586.t1	Cagra.6745s0002.1	contig764.g282.t1,contig805.g38.t1
LAR	-	-	?
ANR	NdChr1.g5712.t1	Cagra.8164s0009.1	?
A3GT	NdChr4.g22087.t1	Cagra.4622s0008.1	-
A5GT	NdChr4.g20591.t1	Cagra.6617s0013.1	contig557.g1086.t1
F3GT	NdChr5.g24989.t1	Cagra.0434s0068.1	contig302.g91.t1,contig294.g1117.t1
UGT72L1	NdChr4.g18699.t1	Cagra.1372s0016.1	contig184.g10.t1,contig162.g13.t1
TT15	NdChr1.g4130.t1	Cagra.17705s0001.1	contig190.g14.t1,contig572.g323.t1
3AT	NdChr1.g263.t1	Cagra.1671s0011.1	-
5MAT	NdChr3.g15697.t1	Cagra.19696s0001.1	-
3MAT	-	-	-
OMT	NdChr1.g6389.t1	Cagra.1305s0030.1,Cagra.2231s0009.1	contig552.g180.t1
TT19	NdChr5.g25006.t1	Cagra.4849s0012.1	contig387.g13.t1,contig3.g543.t1
TT10	NdChr5.g28079.t1	Cagra.3449s0002.1	contig90.g21.t1,contig93.g5.t1
ABCC	NdChr1.g1550.t1	Cagra.2238s0069.1	contig390.g60.t1,contig401.g19.t1,contig646.g9.t1,contig557.g1121.t1
MATE	NdChr3.g18102.t1	Cagra.0216s0010.1	contig89.g2287.t1
AHA10	NdChr1.g1717.t1	Cagra.0824s0094.1	contig679.g14.t1
TT9	NdChr3.g15531.t1	Cagra.2310s0010.1	contig552.g248.t1
