## Additional File 6 for "KIPEs3: Automatic annotation of biosynthesis pathways"

GeneLabel	GeneID	Arabidopsis_thaliana_Nd-1	Capsella_rubella	Dioscorea_dumetorum	Daucus_carota
PSY	AT5G17230	NdChr5.g25007.t1	Cagra.4849s0011	contig95.g679.t1,contig699.g75.t1,contig691.g553.t1	DCAR_010057,DCAR_023043
PDS	AT4G14210	NdChr4.g20608.t1	-	contig544.g1813.t1	DCAR_016085
ZDS	AT3G04870	NdChr3.g12927.t1	Cagra.9490s0016.1	contig89.g2112.t1	DCAR_006616,DCAR_025321
ZISO	AT1G10830	NdChr1.g1043.t1	Cagra.15036s0057.1	contig581.g72.t1,contig705.g670.t1	DCAR_023800
CRTISO1	AT1G06820	NdChr1.g606.t1	Cagra.1671s0305.1	contig4.g15.t1	DCAR_013459
CRTISO2	AT1G57770	NdChr1.g5352.t1	Cagra.10303s0002.1	contig222.g268.t1	DCAR_001700
LCYB	AT3G10230	NdChr3.g13480.t1	-	contig130.g28.t1,contig678.g72.t1	DCAR_020544,DCAR_022896
LCYE	AT5G57030	NdChr5.g29026.t1	Cagra.1569s0011.1	contig390.g178.t1	DCAR_028276
BCH1	AT4G25700	NdChr4.g21882.t1	Cagra.3467s0008.1	contig570.g272.t1	DCAR_020269
BCH2	AT5G52570	NdChr5.g28545.t1	-	-	DCAR_014519
CYP97A3	AT1G31800	NdChr1.g3108.t1	Cagra.1508s0026.1	contig95.g881.t1	DCAR_023843
CYP97B3	AT4G15110	NdChr4.g20728.t1	Cagra.1850s0016.1	contig393.g17.t1,contig3.g296.t1	DCAR_013342
CYP97C1	AT3G53130	NdChr3.g17500.t1	Cagra.0612s0036.1	contig119.g275.t1	DCAR_017658
ZEP	AT5G67030	NdChr5.g30071.t1	Cagra.2428s0001.1	contig39.g10.t1,contig542.g224.t1	DCAR_025735
VDE	AT1G08550	NdChr1.g793.t1	Cagra.4395s0045.1	contig678.g694.t1	DCAR_013654
NSY	AT1G67080	NdChr1.g6289.t1	Cagra.3694s0004.1	contig554.g228.t1	DCAR_025914,DCAR_017191
